# MicroRNA-transcriptome networks in whole blood and monocytes of women undergoing preterm labor

**DOI:** 10.1101/575944

**Authors:** Alison G. Paquette, Oksana Shynlova, Xiaogang Wu, Mark Kibschull, Kai Wang, Nathan D. Price, Stephen J Lye

## Abstract

Preterm birth is attributed to neonatal morbidity as well as cognitive and physiological challenges. We have previously identified significant differences in mRNA expression in whole blood and monocytes, as well as differences in miRNA concentration in blood plasma, extracellular vesicles (EV) and EV-depleted plasma in women undergoing spontaneous preterm labor (sPTL). The goal of this analysis was to identify differences in miRNA expression within whole blood (WB) and peripheral monocytes (PM) from the same population of women undergoing sPTL compared to nonlaboring controls matched by gestational age. We performed single end small RNA sequencing in whole blood and peripheral monocytes from women undergoing sPTL with active contractions(24-34 weeks of gestation, N=15) matched for gestational age to healthy pregnant non laboring controls (>37 weeks gestation, N=30) who later delivered at term as a part of the Ontario Birth Study (Toronto, Ontario CA). We identified significant differences in expression of 16 miRNAs in PMs and 9 miRNAs in WB in women undergoing sPTL. In PMs, these miRNAs were predicted targets of 541 genes, including 28 previously associated with sPTL. In WB, miRNAs were predicted to target 303 genes, including 9 previously associated with sPTL. These genes were involved in a variety of immune pathways, including interleukin 2 signaling. This study is the first to identify changes in miRNA expression in WB and PMs of women undergoing sPTL. Our results shed light on potential mechanisms by which miRNAs may play a role in mediating systemic inflammatory response in pregnant women that deliver prematurely.
