## Supplementary material for "MicroRNA-transcriptome networks in whole blood and monocytes of women undergoing preterm labor": Supplmental Table 1

### Sheet: Sheet1
miRNA	miRNA Family	Chromosomal Location	Average Log2 CPM		Average Variance		Log Fold Change	FDR Adjusted q
			TL	PTL	TL	PTL
Monocytes
hsa-miR-21-3p	miR-21-3p/3591-3p	chr17:59841266-59841337	11.8	13.05	0.34	0.7	1.42755	8.31e-09
hsa-miR-378c-5p	miR-378-3p	chr10:130962588-130962668	9.89	11.63	2.02	1.22	1.6373	7.89e-07
hsa-miR-223-3p	miR-223-3p	chrX:66018870-66018979	15.02	16.07	0.34	0.42	1.11169	1.9e-06
hsa-miR-328-3p	miR-328-3p	chr16:67202321-67202395	17.33	16.11	0.18	0.56	-1.0677	2.11e-05
hsa-miR-181b-2-5p	miR-181-5p	chr9:124693710-124693798	10.66	12.16	2.19	0.55	1.27607	3.99e-05
hsa-miR-331-3p	miR-331-3p	chr12:95308420-95308513	10.29	11.72	1.55	1.77	1.79546	7.32e-05
hsa-miR-199b-5p	miR-199-5p	chr9:128244721-128244830	11.45	12.67	0.89	0.59	1.1811	7.48e-05
hsa-miR-1291-5p	miR-1291/6775-3p	chr12:48654444-48654530	12.19	11.03	0.95	0.47	-1.3213	0.000244621
hsa-miR-23a-3p	miR-23-3p	chr19:13836587-13836659	15.55	16.68	0.7	0.33	1.03491	0.000279593
hsa-miR-30b-5p	miR-30-5p	chr8:134800520-134800607	11.41	12.65	0.8	0.79	1.2171	0.000338398
hsa-miR-4286-5p	miR-4286	chr8:10666978-10667070	13.2	14.2	0.73	0.69	1.03376	0.0012296
hsa-miR-342-5p	miR-342-5p/4664-5p	chr14:100109655-100109753	12.98	11.94	0.49	0.52	-1.01409	0.00168668
hsa-miR-144-3p	miR-144-3p	chr17:28861533-28861618	9.43	10.68	2.9	3.55	1.6666	0.00283221
hsa-miR-1248-5p	miR-1248	chr3:186786672-186786777	13.33	12.08	1.81	2.68	-1.17716	0.0124769
hsa-miR-183-5p	miR-183-5p	chr7:129774905-129775014	10.92	12.1	3.18	1.92	1.04459	0.0198156
hsa-miR-3120-5p	miR-3120-5p	chr1:172138808-172138888	10.62	9.92	1.94	0.87	-1.0903	0.0311964
Whole Blood
hsa-miR-4742-3p	miR-4742-3p	chr1:224398227-224398311	11.0471	9.97965	0.157191	0.163484	-1.0656	1.3886e-10
hsa-miR-122-5p	miR-122-5p	chr18:58451074-58451158	5.9832	7.74129	2.26654	3.07237	2.30666	1.94464e-05
hsa-miR-381-3p	miR-381-3p	chr14:101045920-101045994	7.94392	8.87643	1.51957	2.22487	1.91189	0.000221978
hsa-miR-1291-5p	miR-1291/6775-3p	chr12:48654444-48654530	7.59291	8.46022	0.406823	1.36053	1.12344	0.000221978
hsa-miR-218-5p	miR-218-5p	chr4:20528275-20528384	5.0791	4.56559	6.0126	1.42106	-3.56438	0.00122648
hsa-miR-374a-5p	miR-374-5p	chrX:74287286-74287357	9.75125	8.83598	0.921853	0.568501	-1.01864	0.00127387
hsa-miR-582-3p	miR-582-3p	chr5:59703606-59703703	9.88877	10.8201	0.766727	0.956928	1.00607	0.00373798
hsa-miR-495-3p	miR-495-3p	chr14:101033755-101033836	7.64207	8.43266	1.37093	2.2222	1.26981	0.00952796
hsa-miR-1299-3p	miR-1299	chr9:40929010-40929092	6.97003	8.83786	7.08412	5.48289	2.05715	0.0168433
*TL=Term Labor; PTL=PTL, FDR: False Discovery Rate
