## Supplementary material for "MicroRNA-transcriptome networks in whole blood and monocytes of women undergoing preterm labor": Supplmental Table 2

### Sheet: Sheet1
miRNA	Plasma		Extracellular Vesicles		Whole Blood		Monocytes
	Log FC	P*	Log FC	P*	Log FC	Q**	Log FC	Q**
hsa-miR-181b-2-5p	-0.61	0.000416					1.3	3.99e-05
hsa-miR-183-5p	0.63	0.00169					1.09	0.0198156
hsa-miR-328-3p	-0.77	0.00129					-1.01	2.11e-05
hsa-miR-331-3p	0.74	0.00109					1.85	7.32e-05
hsa-miR-378c-5p			0.7	0.000826			1.68	7.89e-07
hsa-miR-374a-5p	-0.93	2.39e-06			-1.06	0.00127
hsa-miR-381-3p	-0.72	0.00941			1.87	0.000222
hsa-miR-495-3p	-0.75	0.0082	-0.67	0.0424	1.22	0.00953
Log FC, Log Fold Change* P value calculated in previous analysis, see Fallen et al, JCM, 2017. ** P value adjusted for multiple comparisons using Benjamini Hotchberg method, see supplemental table 1
