## Supplementary material for "MicroRNA-transcriptome networks in whole blood and monocytes of women undergoing preterm labor": Supplmental Table 3

### Sheet: Sheet1
	N Initial mRNA targets	Median context ++ Score	N mRNAs with Context ++ scores > median	N mRNAs with sequencing data[1]	Significant Negative Correlations [2]
Whole Blood
hsa-miR-1299-3p	4620	-0.06	2266	1299	118
hsa-miR-4742-3p	2819	-0.09	1381	853	78
hsa-miR-1291-5p	2314	-0.18	1090	611	47
hsa-miR-582-3p	1622	-0.16	799	508	48
hsa-miR-374a-5p	745	-0.05	343	207	10
hsa-miR-381-3p	128	-0.24	57	37	1
hsa-miR-218-1-5p	77	-0.59	37	20	1
hsa-miR-495-3p	60	-0.255	30	20	0
hsa-miR-122-5p	51	-0.43	24	18	0
Monocytes
hsa-miR-1248-5p	2821	-0.01	1397	889	51
hsa-miR-1291-5p	2314	-0.18	1094	648	62
hsa-miR-144-3p	273	-0.03	94	68	1
hsa-miR-181b-2-5p	745	-0.22	365	260	15
hsa-miR-183-5p	63	-0.57	31	25	0
hsa-miR-199b-5p	620	-0.22	308	225	17
hsa-miR-21-3p	2845	-0.09	1388	909	80
hsa-miR-223-3p	412	-0.19	198	150	13
hsa-miR-23a-3p	707	-0.12	335	229	9
hsa-miR-30b-5p	1016	-0.21	468	338	13
hsa-miR-3120-5p	2835	-0.1	1359	767	39
hsa-miR-328-3p	169	-0.24	80	59	9
hsa-miR-331-3p	200	-0.185	100	71	4
hsa-miR-342-5p	1323	-0.08	661	399	35
hsa-miR-378c-5p	4534	-0.02	2059	1290	143
hsa-miR-4286-5p	3389	-0.12	1629	1015	50
[1] From GSE96097, Paquette et al AJOG 2018. [2] Defined as p<0.05, correlation coefficent <-0.3.
