## Supplementary material for "MicroRNA-transcriptome networks in whole blood and monocytes of women undergoing preterm labor": Supplmental Table 4

### Sheet: Sheet1
Gene Ontology Term	GOID	Unadjusted P	FDR Adusted Q	GOGroups	% Associated Genes	N Genes
Monocytes
response to antibiotic	GO:0046677	0.0034	0.047	Group00	10.5263	6
protein ubiquitination	GO:0016567	0.005	0.048	Group01	4.17661	35
protein stabilization	GO:0050821	0.0039	0.045	Group02	6.62651	11
cellular response to mechanical stimulus	GO:0071260	0.0011	0.03	Group03	9.87654	8
positive regulation of proteasomal protein catabolic process	GO:1901800	0.0034	0.049	Group04	8.33333	8
protein dephosphorylation	GO:0006470	0.0055	0.048	Group05	5.53506	15
small GTPase mediated signal transduction	GO:0007264	2.8e-05	0.0074	Group06	5.52923	35
oligosaccharide metabolic process	GO:0009311	0.00078	0.029	Group07	11.8644	7
cell adhesion mediated by integrin	GO:0033627	0.00078	0.029	Group08	11.8644	7
regulation of cell adhesion mediated by integrin	GO:0033628	0.0039	0.048	Group08	12.1951	5
negative regulation of protein modification process	GO:0031400	8.3e-05	0.01	Group09	5.33118	33
negative regulation of phosphorylation	GO:0042326	0.0061	0.049	Group09	4.83517	22
negative regulation of protein phosphorylation	GO:0001933	0.0014	0.029	Group09	5.28846	22
negative regulation of kinase activity	GO:0033673	0.00074	0.032	Group09	6.25	17
negative regulation of cyclin-dependent protein kinase activity	GO:1904030	0.00067	0.035	Group09	17.8571	5
negative regulation of protein kinase activity	GO:0006469	0.00032	0.028	Group09	6.71937	17
negative regulation of protein serine/threonine kinase activity	GO:0071901	0.00055	0.036	Group09	8.46154	11
regulation of leukocyte activation	GO:0002694	0.0057	0.048	Group10	4.56204	25
interleukin-4 production	GO:0032633	0.0021	0.038	Group10	13.8889	5
interleukin-6 production	GO:0032635	0.0039	0.046	Group10	7.5	9
lymphocyte activation	GO:0046649	0.0036	0.047	Group10	4.43213	32
regulation of interleukin-4 production	GO:0032673	0.001	0.031	Group10	16.129	5
regulation of interleukin-6 production	GO:0032675	0.0024	0.04	Group10	8.03571	9
positive regulation of interleukin-2 production	GO:0032743	0.0012	0.027	Group10	15.625	5
regulation of lymphocyte activation	GO:0051249	0.0049	0.049	Group10	4.7817	23
positive regulation of leukocyte proliferation	GO:0070665	0.0017	0.031	Group10	7.38255	11
positive regulation of mononuclear cell proliferation	GO:0032946	0.0011	0.027	Group10	7.74648	11
positive regulation of lymphocyte proliferation	GO:0050671	0.001	0.035	Group10	7.80142	11
positive regulation of T cell proliferation	GO:0042102	0.0055	0.049	Group10	7.69231	8
positive regulation of alpha-beta T cell activation	GO:0046635	0.0028	0.043	Group10	10.9091	6
Whole Blood
positive regulation of NF-kappaB transcription factor activity	GO:0051092	0.0055	0.011	Group00	4.96454	7
protein depolymerization	GO:0051261	0.017	0.022	Group01	5	5
organelle transport along microtubule	GO:0072384	0.0046	0.011	Group02	6.94444	5
positive regulation of hemopoiesis	GO:1903708	0.014	0.021	Group03	4.11765	7
regulation of proteasomal ubiquitin-dependent protein catabolic process	GO:0032434	0.03	0.033	Group04	4.34783	5
regulation of microtubule-based process	GO:0032886	0.014	0.021	Group05	4.11765	7
ovulation cycle	GO:0042698	0.03	0.033	Group06	4.34783	5
response to organophosphorus	GO:0046683	0.02	0.025	Group07	4.22535	6
negative regulation of viral process	GO:0048525	0.026	0.029	Group08	4.5045	5
mitochondrial membrane organization	GO:0007006	0.038	0.038	Group09	4.06504	5
apoptotic mitochondrial changes	GO:0008637	0.016	0.021	Group09	4.44444	6
response to hydrogen peroxide	GO:0042542	0.026	0.03	Group10	4	6
cellular response to hydrogen peroxide	GO:0070301	0.015	0.021	Group10	5.15464	5
organic hydroxy compound catabolic process	GO:1901616	0.00075	0.0028	Group11	8.33333	6
organophosphate catabolic process	GO:0046434	0.0047	0.011	Group11	5.10949	7
regulation of myeloid leukocyte differentiation	GO:0002761	0.034	0.036	Group12	4.20168	5
osteoclast differentiation	GO:0030316	0.012	0.019	Group12	5.49451	5
type I interferon production	GO:0032606	0.038	0.038	Group13	4.06504	5
regulation of type I interferon production	GO:0032479	0.036	0.038	Group13	4.13223	5
vitamin metabolic process	GO:0006766	0.0053	0.011	Group14	5	7
water-soluble vitamin metabolic process	GO:0006767	0.0029	0.0089	Group14	6.38298	6
coenzyme biosynthetic process	GO:0009108	0.012	0.019	Group14	4.26829	7
DNA-templated transcription, elongation	GO:0006354	0.0047	0.011	Group15	5.10949	7
ncRNA transcription	GO:0098781	0.026	0.029	Group15	4.5045	5
transcription elongation from RNA polymerase II promoter	GO:0006368	0.0059	0.011	Group15	5.55556	6
dendrite development	GO:0016358	0.00066	0.0027	Group16	4.86726	11
dendritic spine development	GO:0060996	0.00062	0.0031	Group16	7.29167	7
regulation of dendrite development	GO:0050773	0.001	0.0037	Group16	5.88235	8
regulation of dendritic spine development	GO:0060998	0.00064	0.0029	Group16	8.57143	6
regulation of dendrite morphogenesis	GO:0048814	0.0075	0.013	Group16	6.17284	5
thioester metabolic process	GO:0035383	0.0049	0.011	Group17	5.76923	6
cofactor biosynthetic process	GO:0051188	0.0042	0.011	Group17	4.34783	9
acyl-CoA metabolic process	GO:0006637	0.0049	0.011	Group17	5.76923	6
thioester biosynthetic process	GO:0035384	0.0046	0.011	Group17	6.94444	5
water-soluble vitamin metabolic process	GO:0006767	0.0029	0.0089	Group17	6.38298	6
coenzyme biosynthetic process	GO:0009108	0.012	0.019	Group17	4.26829	7
acyl-CoA biosynthetic process	GO:0071616	0.0046	0.011	Group17	6.94444	5
positive regulation of cytokine production	GO:0001819	0.00021	0.0016	Group18	4.06699	17
regulation of production of molecular mediator of immune response	GO:0002700	0.036	0.038	Group18	4.13223	5
interferon-gamma production	GO:0032609	0.022	0.026	Group18	4.71698	5
interleukin-2 production	GO:0032623	0.00033	0.0018	Group18	9.67742	6
positive regulation of production of molecular mediator of immune response	GO:0002702	0.0079	0.013	Group18	6.09756	5
regulation of adaptive immune response	GO:0002819	0.0047	0.011	Group18	5.10949	7
regulation of interferon-gamma production	GO:0032649	0.015	0.021	Group18	5.20833	5
regulation of interleukin-2 production	GO:0032663	0.00014	0.0021	Group18	11.3208	6
cytokine metabolic process	GO:0042107	0.0022	0.0073	Group18	5.83333	7
positive regulation of leukocyte mediated immunity	GO:0002705	0.012	0.019	Group18	5.49451	5
positive regulation of adaptive immune response	GO:0002821	0.00027	0.0017	Group18	8.33333	7
positive regulation of interleukin-2 production	GO:0032743	0.0001	0.0048	Group18	15.625	5
cytokine biosynthetic process	GO:0042089	0.0089	0.014	Group18	5.08475	6
regulation of lymphocyte mediated immunity	GO:0002706	0.037	0.038	Group18	4.09836	5
regulation of adaptive immune response based on somatic recombination o…	GO:0002822	0.003	0.0084	Group18	5.55556	7
regulation of cytokine biosynthetic process	GO:0042035	0.023	0.027	Group18	4.6729	5
positive regulation of lymphocyte mediated immunity	GO:0002708	0.0061	0.011	Group18	6.49351	5
positive regulation of adaptive immune response based on somatic recombination …	GO:0002824	0.0002	0.0018	Group18	8.75	7
regulation of B cell activation	GO:0050864	0.014	0.021	Group18	4.14201	7
antigen receptor-mediated signaling pathway	GO:0050851	0.00013	0.0029	Group18	4.84429	14
B cell differentiation	GO:0030183	0.034	0.036	Group18	4.20168	5
T cell receptor signaling pathway	GO:0050852	0.00016	0.0018	Group18	5.72917	11
